# Fear of parasitism affects the functional role of ecosystem engineers

**DOI:** 10.1101/2021.08.27.457894

**Authors:** Kim N. Mouritsen, Nina P. Dalsgaard, Sarah B. Flensburg, Josefine C. Madsen, Christian Selbach

## Abstract

Fear is an integrated part of predator-prey interactions with cascading effects on the structure and function of ecosystems. Fear of parasitism holds a similar ecological potential but our understanding of the underlying mechanisms in host-parasite interactions is limited by lack of empirical examples. Here, we experimentally test if blue mussels *Mytilus edulis* respond behaviourally to the mere presence of infective transmission stages of the trematode *Himasthla elongata* by ceasing filtration activity, thereby avoiding infection. Our results show that blue mussels reduced clearance rates by more than 30% in presences of parasites. The reduced filtration activity resulted in lower infection rates in experimental mussels. The identified parasite-specific avoidance behaviour can be expected to play a significant role in regulating the ecosystem engineering function of blue mussels in coastal habitats.
