## Supplementary material for "Fear of parasitism affects the functional role of ecosystem engineers": Original Data S3

### Sheet: Cover Sheet
Type:	Raw data
Publication title:	Fear of parasitism affects the functional role of ecosystem engineers
Authors:	Kim N. Mouritsen, Nina P. Dalsgaard, Sarah B. Flensburg and Josefine C. Madsen, Christian Selbach
Journal:	Preprint
Year:	2021

### Sheet: Data
Treatment	Day	Unit#	MEmm	FootHE	MantleHE	GillsHE	OtherHE	TotHE	FootMP	MantleMP	GillsMP	OtherMP	TotMP	Chlorophyll	Clearance
1	1	1	32.1					0						33.2134	0.4102		Treatment: 1=control, 2=parasites, 3=microplastic, 4=parasites+microplastic
1	1	2	35.2					0						21.8225	0.7252		Day: 1=exp. day one, 2=exp. day two, 3=exp. day three
1	1	3	35.2					0						35.8513	0.3529		MEmm: mussel length (mm)
1	1	4	35.4					0						30.8153	0.4664		FootHE: # parasites in foot tissue
1	1	5	35.2					0						22.542	0.7009		MantleHE: # parasites in mantle tissue
2	1	6	32.1	6	7	4	0	17						46.8825	0.1517		GillHE: # parasites in gills and palps
2	1	7	33.3	17	4	3	0	24									OtherHE: # parasites in remaining tissue
2	1	8	34.9	58	9	0	0	67									TotHE: total number of parasites in host
2	1	9	35.41	6	0	6	1	13						29.2566	0.5054		FootMP: # plastic particles on foot tissue
2	1	10	36.3	0	2	0	0	2						37.8897	0.3114		MantleMP: # plastic particles on mantle tissue
3	1	11	34.8					0	0	0	0	0	0	19.3046	0.8172		GillMP: # plastic particles in gills and palps
3	1	12	36					0	0	8	0	12	20	27.5779	0.5497		OtherMP: # plastic particles in remaining tissue
3	1	13	36.6					0	0	16	0	10	26	16.5468	0.9328		TotMP: total number of plastic particles in host
3	1	14	36.9					0	0	15	0	1	16	26.0192	0.5933		Chlorophyll: post-experimental chlorophyll-a concentration (ug/L)
3	1	15	32.7					0	0	0	0	144	144				Clearance: clearance rate = V/t*ln(C0/Ct) (L/hour) (see Material & methods)
4	1	16	35	2	3	0	0	5	0	0	0	0	0	50.9592	0.0892
4	1	17	34.9	0	5	0	0	5	0	0	0	0	0	43.765	0.2033
4	1	18	35	12	5	7	0	24	0	2	0	0	2	22.1823	0.713
4	1	19	35.7	0	0	17	0	17	0	7	0	0	7	32.0144	0.4378
4	1	20	32.8	5	0	2	0	7	0	4	0	0	4	34.5324	0.381
1	2	1	36.9					0
1	2	2	37.9					0						25.5396	0.7096
1	2	3	34.4					0						18.5851	0.948
1	2	4	35					0						16.6667	1.0298
1	2	5	31.9					0						24.3405	0.7457
2	2	6	35.4	38	6	2	0	46						25.4197	0.7132
2	2	7	31.9	10	5	7	2	24						45.8034	0.2716
2	2	8	33.6	9	15	5	0	29						24.8201	0.7311
2	2	9	33.7	24	0	7	0	31						34.8921	0.4756
2	2	10	35.5	0	0	4	0	4						43.765	0.3057
3	2	11	33.7					0	0	1	0	0	1	21.9424	0.8235
3	2	12	35.9					0	0	3	3	0	6	39.0887	0.3904
3	2	13	35.6					0	0	0	0	21	21	27.2182	0.6619
3	2	14	34					0	0	15	0	0	15	24.94	0.7275
3	2	15	33.3					0	0	0	0	7	7	26.0192	0.6957
4	2	16	34.6	34	4	0	0	38	0	0	1	14	15	29.7362	0.5955
4	2	17	31.8	13	2	0	0	15	0	2	0	0	2	44.2446	0.2975
4	2	18	35.1	4	0	2	0	6	0	4	0	0	4	38.4892	0.402
4	2	19	33.4	3	2	8	0	13	0	0	0	0	0	13.1894	1.2053
4	2	20	33.7	4	2	0	0	6	0	0	0	0	0	21.4628	0.8401
1	3	1	33.4					0						9.47242	1.2519
1	3	2	34.9					0						17.6259	0.7862
1	3	3	35.9					0						20.7434	0.664
1	3	4	35.5					0						11.271	1.1215
1	3	5	35.1					0						17.506	0.7913
2	3	6	33.2	10	3	5	0	18						12.7098	1.0314
2	3	7	32.9	17	0	9	0	26						17.6259	0.7862
2	3	8	34.3	29	4	0	0	33						19.6643	0.7041
2	3	9	35.8	11	1	9	0	21						21.223	0.6469
2	3	10	37.3	0	1	3	0	4						36.3309	0.2437
3	3	11	34.2					0	0	1	0	3	4	12.47	1.0457
3	3	12	35.2					0	0	3	0	0	3	10.7914	1.1541
3	3	13	32.3					0	1	0	0	6	7	16.4269	0.839
3	3	14	33.8					0	0	1	0	3	4	14.988	0.9078
3	3	15	32.3					0	0	11	0	26	37	11.271	1.1215
4	3	16	33.1	33	17	0	0	50	0	0	0	2	2
4	3	17	36.2	17	0	5	0	22	0	0	0	6	6	27.6978	0.4472
4	3	18	34.1	0	0	4	0	4	0	1	0	73	74	27.0983	0.4636
4	3	19	35.4	10	2	2	0	14	0	8	0	2	10	19.7842	0.6995
4	3	20	34.1	54	4	3	0	61	0	0	0	3	3	19.0647	0.7273
